# *S*-nitrosoglutathione reductase acts as a mitophagy receptor to control mitochondrial quality in plants

**DOI:** 10.64898/2026.10.28.758855

**Authors:** Huifang Lin, Hongyan Guo, Rong Wu, Wan Wang, Peng-Fei Jia, Shina Sun, Ru Bie, Hong-Ju Li, Wei-Cai Yang, Jianru Zuo

## Abstract

Mitochondria are central for cellular energy metabolism, and their quality is warranted by multiple mechanisms, including mitophagy, a process of selectively removing damaged, aged, or excess mitochondria. However, the regulatory mechanism of mitophagy remains elusive in plants. Here, we report that Arabidopsis *S*-nitrosoglutathione reductase 1 (GSNOR1), an enzyme that has long been known to degrade *S*-nitrosoglutathione, interacts with the outer mitochondrial membrane protein Voltage-Dependent Anion Channel 3 (VDAC3) to mediate mitophagy. GSNOR1 translocates to depolarized mitochondria, binds to VDAC3, and interacts with Autophagy-related 8 (ATG8) via its ATG8-interacting motifs, thereby engulfing damaged mitochondria in autophagosomes for mitophagic degradation. Mutations in *GSNOR1* or *VDAC3* cause the accumulation of misshapen mitochondria and hypersensitivity to mitochondrial stress. We propose that GSNOR1 acts as a cargo receptor interacting with VDAC3 and ATG8 to target depolarized mitochondria to mitophagy, thereby regulating cellular homeostasis.
