## Supplementary Table 1 for "*S*-nitrosoglutathione reductase acts as a mitophagy receptor to control mitochondrial quality in plants"

### Sheet: Sheet1
Supplementary Table 1. Putative GSNOR1-interacting proteins identified by yeast two-hybrid screen
Locus tag	Annotation	Identified clone(s)
AT1G02205	Fatty acid hydroxylase superfamily, CER1	1
AT1G09070	soybean gene regulated by cold-2, SRC2	1
AT1G11125	hypothetical protein	1
AT1G20850	xylem cysteine peptidase 2, XCP2	1
AT1G20960	U5 small nuclear ribonucleoprotein helicase, emb1507	2
AT1G32640	Basic helix-loop-helix (bHLH) DNA-binding family protein, MYC2	1
AT1G68560	alpha-xylosidase 1, XYL1	6
AT1G70790	Calcium-dependent lipid-binding (CaLB domain) family protein	2
AT2G20990	synaptotagmin A, SYTA	5
AT2G22360	DNAJ heat shock family protein	14
AT2G41600	Mitochondrial glycoprotein family protein	1
AT2G41980	Protein with RING/U-box and TRAF-like domain	8
AT2G42410	zinc finger protein 11, ZFP11	1
AT2G43150	Proline-rich extensin-like family protein	1
AT3G01090	SNF1 kinase homolog 10, KIN10	1
AT3G15690	Single hybrid motif superfamily protein	14
AT3G28130	nodulin MtN21 /EamA-like transporter family protein, UMAMIT44	1
AT3G47490	HNH endonuclease	1
AT3G51670	SEC14 cytosolic factor family protein / phosphoglyceride transfer family protein	19
AT3G58160	P-loop containing nucleoside triphosphate hydrolases superfamily protein, XIJ	1
AT4G26860	Putative pyridoxal phosphate-dependent enzyme, YBL036C type	5
AT5G15090	voltage dependent anion channel 3, VDAC3	11
AT5G43940	GroES-like zinc-binding dehydrogenase family protein, GSNOR1/HOT5/PAR2	2
AT5G53420	CCT motif family protein	1
AT5G67500	voltage dependent anion channel 2, VDAC2	1
