## Supplementary Table 2 for "*S*-nitrosoglutathione reductase acts as a mitophagy receptor to control mitochondrial quality in plants"

### Sheet: Sheet1
Supplementary Table 2. Primers used in this study
T2-1. Genotyping
Primer	Sequence (5’-3’)	Experiment
gsnor1-LP	ATGGTTCGACGCATATTTTTC	gsnor1 genotyping
gsnor1-RP	GGAAAGAGACCTTCAGGATCC
8474	ATAATAACGCTGCGGACATCTACATTTT
atg2-LP	GTGGGGCTCATAGCTTAGACC	atg2 genotyping
atg2-RP	TCGAGTGATTCTGTGGTTTCC
LBb1.3	ATTTTGCCGATTTCGGAAC
atg5-LP	AAAGACCACAGAACCCGAAAC	atg5 genotyping
atg5-RP	CCAAATTGAATCTTCACCAGG
atg7-LP	CAGCGTGATCTGTGAGAACTG	atg7 genotyping
atg7-RP	TTCTTGGAGCTGGTACATTGG
LB3	TAGCATCTGAATTTCATAACCAATCTCGATACAC
vdac3-LP	TAACAATAAACCCATCGCACC	vdac3 genotyping
vdac3-RP	AGACATTGTCAAAGACTCAACAAC
T2-2. qPCR
Primer	Sequence (5’-3’)	Experiment
ATP1 qRT-F	CTTAGAAAGAGCGGCTAAACGA	ATP1 qPCR
ATP1 qRT-R	GGGAATATAGGCCGATACGTCT
AtRpoTp qRT-F	TGGAAGCCGTCTGCTAGAACTA	AtRpoTp qPCR
AtRpoTp qRT-R	TGTCTGAATGCAGGTCGAAAC
COX1 qRT-F	GCCATGATCAGTATTGGTGTCTT	COX1 qPCR
COX1 qRT-R	CTACGTCTAAGCCCACAGTAAACA
NAD6 qRT-F	AGGATGTATTCCGACGAAATGC	NAD6 qPCR
NAD6 qRT-R	CGTGAGTGGGTCAGTCGTCC
RPS4 qRT-F	CCCATCACAGAGATGCACAGA	RPS4 qPCR
RPS4 qRT-R	GGAGACGAAGCGGAATAACGT
T2-3. Recombinant protein expression
Primer	Sequence (5’-3’)	Experiment
GSNOR1-F1	GAATTCATGGCGACTCAAGGTCAGG	pET28a-GSNOR1
GSNOR1-R1	GTCGACTTTGCTGGTATCGAGGACAC
GSNOR1-F2	GAATTCATGGCGACTCAAGGTCAGG	pGEX-4T-1-GSNOR1
GSNOR1-R2	GTCGACTTTGCTGGTATCGAGGACAC
Y152A-F1	CTTCCACGTTTAGTCAGGCTACTGTTGTTC	pGEX-4T-1-GSNOR1Y152A
Y152A-R1	GAACAACAGTGCACTGACTAAACGTGGAAG
V155A-F1	GTCAGTATACTGTTGCTCATGATGTTAGC	pGEX-4T-1-GSNOR1V155A
V155A-R1	ATGAGCAACAGTATACTGACTAAACG
Y152A V155A-F1	CAGGCTACTGTTGCTCATGATGTTAGCGTCG	pGEX-4T-1-GSNOR1Y152A V155A
Y152A V155A-R1	GAGCAACAGTAGCCTGACTAAACGTGGAAG
F269A-F1	ACTACAGCGCTGAGTGCATCGGGAATGTCT	pGEX-4T-1-GSNOR1F269A
F269A-R1	ATTCCCGATGCACTCAGCGCTGTAGTCAACAC
I272A-F1	ACTACAGCTTTGAGTGCGCCGGGAATGTCT	pGEX-4T-1-GSNOR1I272A
I272A-R1	ATTCCCGGCGCACTCAAAGCTGTAGTCAACAC
F269A I272A-F1	ACTACAGCGCTGAGTGCGCCGGGAATGTCT	pGEX-4T-1-GSNOR1F269A I272A
F269A I272A-R1	ATTCCCGGCGCACTCAGCGCTGTAGTCAACAC
VDAC1-F1	AAAAGGATCCATGGTGAAAGGTCCCGGTCT	pGEX-4T-1-VDAC1
VDAC1-R1	AAAAGCGGCCGCAGGCTTGAGTGCGAGAGCCAAT
VDAC2-F1	AAAAGGATCCATGAGCAAAGGTCCAGGACTCT	pGEX-4T-1-VDAC2
VDAC2-R1	AAAAGCGGCCGCAGGTTTGAGAGCAAGAGAGAGACCA
VDAC3-F1	AAAAGGATCCATGGTTAAAGGTCCAGGACTCT	pGEX-4T-1-VDAC3
VDAC3-R1	AAAAGCGGCCGCGGGCTTGAGAGCGAGAGCAATC
VDAC4-F1	GGATCCATGGGAAGCAGTCCAGCTC	pGEX-4T-1-VDAC4
VDAC4-R1	GCGGCCGCTGGTTTGAGGGCGAGG
VDAC2-F3	GCGCAGACTAATTCGAGCTCAATGAGCAAAGGTCCAGGAC	pMal-C2X-VDAC2
VDAC2-R3	GCAGGTCGACTCTAGAGGATCCTCAAGGTTTGAGAGCAAGAG
VDAC3-F4	GCGCAGACTAATTCGAGCTCAATGGTTAAAGGTCCAGGACTCT	pMal-C2X-VDAC3
VDAC3-R4	GCAGGTCGACTCTAGAGGATCCTCAGGGCTTGAGAGCGAGA
VDAC3-R7	TCCCCCCGGGTCAGGGCTTGAGAGCGAG	pGEX-4T-1-VDAC3D1
VDAC3-D1-F	CGCGGATCCTCTTCAACTGGTGTTGCG
VDAC3-D2-F	CGCGGATCCTATGCTGGTATCTCTACCAG	pGEX-4T-1-VDAC3D2
VDAC3-D3-F	CGCGGATCCACCAATGGTTTGTCTCTT	pGEX-4T-1-VDAC3D3
VDAC3-D4-F	CGCGGATCCAACTTCACGACCAAAGAG	pGEX-4T-1-VDAC3D4
VDAC3-D5-R	TCCCCCCGGGTCAGTGGCTAATCTCAGCTC	pGEX-4T-1-VDAC3D5
VDAC3-DN-R	CGGCCGCTCGAGTCGACCCGGGTCAGGGCTTGAGAGCGAGAG	pGEX-4T-1-VDAC3D6
VDAC3-DN1-F	GATCTGGTTCCGCGTGGATCCATGGGCAAAAAGGCCAGAG
VDAC3-DN-F	AACCCATCCTGACTTCA	pGEX-4T-1-VDAC3D7
VDAC3-DN2-R	GATTTCAGTGTAGAGTCCTGGACCTTTAACCATG
VDAC3-DN2-F	GACTCTACACTGAAATCAAATTCAGTGTCACCACTT
VDAC3-DN3-R	CTGGTCTCCTTGGTAATCCCTGTACAGAAGATCT	pGEX-4T-1-VDAC3D8
VDAC3-DN3-F	TTACCAAGGAGACCAGTCTTCAACTGGTGTTGC
ATG8a-F1	GGATCCATGGCTAAGAGTTCCTTCAAG	pET28a-ATG8a
ATG8a-R1	GTCGACTCAAGCAACGGTAAGAGATCC
ATG8a-F2	GGATCCATGATCTTTGCTTGCTTGAAAT	pGEX-4T-1-ATG8a
ATG8a-R2	GTCGACTCAAGCAACGGTAAGAGATCCA
8a-LDSm-F1	GTTCCTGACATTGACAAGAAGAAGGCTGCTGTACCAGCTGA	pGEX-4T-1-ATG8aYL65AA
8a-LDSm-R2	GCAGCCTTCTTCTTGTCAATGTCAGGAACATCACTTT
8a-UDSm-F1	TCAAGCTTGGAGCTGAGAAAGCTGCTGCTGCCTTTGTTAAGAAC	pGEX-4T-1-ATG8aIFV92AAA
8a-UDSm-R1	GCAGCAGCAGCTTTCTCAGCTCCAAGCTTGATTCTTTTA
ATG8e-F1	GGATCCATGAATAAAGGAAGCATCTTTAAGA	pET28a-ATG8e
ATG8e-R1	GTCGACTTAGATTGAAGAAGCACCGAAT
T2-4. Transgenic plants
Primer	Sequence (5’-3’)	Experiment
COXIV-F1	TCTAGAATGTTGTCACTACGTCAATCTAT	pCAMBIA1300-35S::Mito-GFP
COXIV-R1	GTCGACGGGTTTTTGCTCAAGCAG
IDH1-F1	TCTAGAATGTCTCGCAGATCGCTAACTCTC	pCAMBIA3301-35S::IDH1-mCherry
IDH1-F2	GGTACCGCTGTCTAGTTTTGCAATGACCGCATC
GFP-F	CTGTCGACCTCGAGGGTACCATGGTGAGCAAGGGCGAGGA	pCAMBIA1300-35S::GFP-ATG8a
GFP-R	CAAGCAAGCAAAGATCATACCCTTGTACAGCTCGTCCATG
ATG8a-F6	ATGATCTTTGCTTGCTTGAAATTCGCAGAGAC
ATG8a-R6	GATCTCTTACCGTTGCTTGAGGATCCCCGGGTACCG
T2-5. Yeast two-hybrid assay
Primer	Sequence (5’-3’)	Experiment
GSNOR1-F3	GACCTGCATATGGCCATGGAGGCCGAATTCATGGCGACTCAAGGTCAGGT	pGBKT7-GSNOR1
GSNOR1-R3	ATGCTAGTTATGCGGCCGCTGCAGGTCGACTCATTTGCTGGTATCGAGGACACA
VDAC1-F3	CCATACGACGTACCAGATTACGCTCATATGGTGAAAGGTCCCGGTCTCTAC	pGADT7-VDAC1
VDAC1-R3	ATTCATCTGCAGCTCGAGCTCGATGGATCCTCAAGGCTTGAGTGCGAGAG
VDAC2-F4	CCATACGACGTACCAGATTACGCTCATATGAGCAAAGGTCCAGGACTCTTC	pGADT7-VDAC2
VDAC2-R4	ATTCATCTGCAGCTCGAGCTCGATGGATCCTCAAGGTTTGAGAGCAAGAGAG
VDAC3-F5	CCATACGACGTACCAGATTACGCTCATATGGTTAAAGGTCCAGGACTCTAC	pGADT7-VDAC3
VDAC3-R5	ATTCATCTGCAGCTCGAGCTCGATGGATCCTCAGGGCTTGAGAGCGAGA
VDAC4-F3	CCATACGACGTACCAGATTACGCTCATATGGGAAGCAGTCCAGCTCCGT	pGADT7-VDAC4
VDAC4-R3	CCATACGACGTACCAGATTACGCTCATATGGGAAGCAGTCCAGCTCCGT
T2-6. Luciferase complementation assay
Primer	Sequence (5’-3’)	Experiment
GSNOR1-F4	GGAGAGAACACGGGGGACGAGCTCGGTACCATGGCGACTCAAGGTCAGGT	pCAMBIA1300-GSNOR1-NLUC
GSNOR1-R4	GCCCCGGGACGCGTACGAGATCTGGTCGACTTTGCTGGTATCGAGGACACA
VDAC1-F4	CAGATCTCGTACGCGTCCCGGGGCGGTACCATGGTGAAAGGTCCCGGTCTCTAC	pCAMBIA1300-CLUC-VADC1
VDAC1-R4	ATGATACGAACGAAAGCTCTGCAGGTCGACTCAAGGCTTGAGTGCGAGAG
VDAC2-F5	CAGATCTCGTACGCGTCCCGGGGCGGTACCATGAGCAAAGGTCCAGGACTCTTC	pCAMBIA1300-CLUC-VADC2
VDAC2-R5	ATGATACGAACGAAAGCTCTGCAGGTCGACTCAAGGTTTGAGAGCAAGAGAG
VDAC3-F6	CAGATCTCGTACGCGTCCCGGGGCGGTACCATGGTTAAAGGTCCAGGACTCTAC	pCAMBIA1300-CLUC-VADC3
VDAC3-R6	ATGATACGAACGAAAGCTCTGCAGGTCGACTCAGGGCTTGAGAGCGAGA
VDAC4-F4	CAGATCTCGTACGCGTCCCGGGGCGGTACCATGGGAAGCAGTCCAGCTCCGT	pCAMBIA1300-CLUC-VADC4
VDAC4-R4	ATGATACGAACGAAAGCTCTGCAGGTCGACTTATGGTTTGAGGGCGAGGGCGAGA
T2-7. Bimolecular fluorescence complementation assay
Primer	Sequence (5’-3’)	Experiment
CE-F	TACTGTCGACCTCGAGGGTACCGCTCCCGGGATG	pCAMBIA1300-35S::YCE-ATG8a
CE-R	CTGGAACATCATAAGGATACTTGTACAGCTCGTCCATG
ATG8a-F3	TATCCTTATGATGTTCCAGATTATGCTAGTCTTATGTA
ATG8a-R3	GGGGAAATTCGAGCTCTTATCAAGCAACGGTAAGAGAT
NE-F	GTCGACCTCGAGGGTACCGCTCCCGGGATGGAGCAAAAGTTGATTT	pCAMBIA1300-35S::YNE-VDAC1
NE-R	GCTGCCGCTGCCGCTGCCGATATAGACGTTGTGGCTGTT
VDAC1-F2	ATCGGCAGCGGCAGCGGCAGCATGGTGAAAGGTCCCG
VDAC1-R2	GTTTGAACGATCGGGGAAATTCTCAAGGCTTGAGTGCGA
VDAC2-F2	TCGGCAGCGGCAGCGGCAGCATGAGCAAAGGTCCAGGA	pCAMBIA1300-35S::YNE-VDAC2
VDAC2-R2	ATGTTTGAACGATCGGGGAAATTCTCAAGGTTTGAGAGCAAG
VDAC3-F2	TCGGCAGCGGCAGCGGCAGCATGGTTAAAGGTCCAGGAC	pCAMBIA1300-35S::YNE-VDAC3
VDAC3-R2	TGTTTGAACGATCGGGGAAATTCTCAGGGCTTGAGAGC
VDAC4-F2	TCGGCAGCGGCAGCGGCAGCATGGGAAGCAGTCCAGC	pCAMBIA1300-35S::YNE-VDAC4
VDAC4-R2	GTTTGAACGATCGGGGAAATTCTTATGGTTTGAGGGCGAG
T2-8. Subcellular localization in protoplast
Primer	Sequence (5’-3’)	Experiment
TagBFP-F1	GGATCCATGTACCCATACGATGTTCCAGATTACGCTGGCGGCATGAGCGAGCTGATTAA	pUC-35S::TagBFP
TagBFP-R1	ATTATCGAGCTCGCTGCAGGGTACCACCACCATTAAGCTTGTGCCCCAGTT
ATG8a-F4	AAAAGGTACCATGATCTTTGCTTGCTTGAAA	pUC-35S::eGFP-ATG8a
ATG8a-R4	AAAAGAGCTCTCAAGCAACGGTAAGAGATCCA
ATG8e-F2	AAAAGGTACCATGAATAAAGGAAGCATCTTTA	pUC-35S::eGFP-ATG8e
ATG8e-R2	AAAAGAGCTCTTAGATTGAAGAAGCACCGAAT
GSNOR1-F5	TGGATCCATCGATAGTACTGTCGACATGGCGACTCAAGGTC	pUC-35S::GSNOR1-mCherry
GSNOR1-R5	CCTCCTCGCCCTTGCTCACGGTACCTTTGCTGGTATCGAGGAC
VDAC3-F3	AGGAGCTGTACAAGGGCGGCATGGTTAAAGGTCCAGGA	pUC-35S::FLAG-mCherry-VDAC3
VDAC3-R3	TTGAACGATCGGGGAAATTCTCAGGGCTTGAGAGCGAG
ATG8a-F5	GGCACAAGCTTAATGGTGGTATGATCTTTGCTTGCTTGAA	pUC-35S::TagBFP-ATG8a
ATG8a-R5	TTGAACGATCGGGGAAATTCTCAAGCAACGGTAAGAGATC
